# Resolving a neonatal intensive care unit outbreak of methicillin-resistant *Staphylococcus aureus* to the SNV level using Oxford Nanopore simplex reads and HERRO error correction

**DOI:** 10.1101/2024.07.11.603154

**Authors:** Max Bloomfield, Sarah Bakker, Megan Burton, M. Leticia Castro, Kristin Dyet, Alexandra Eustace, Samantha Hutton, Donia Macartney-Coxson, William Taylor, Rhys T. White

## Abstract

**Objectives:** Our laboratory began prospective genomic surveillance for healthcare-associated organisms in 2022 using Oxford Nanopore Technologies (ONT) sequencing as a standalone platform. This has permitted the early detection of outbreaks but has been insufficient for single-nucleotide variant (SNV)-level analysis due to lower read accuracy than Illumina sequencing. This study aimed to determine whether Haplotype-aware ERRor cOrrection (HERRO) of ONT data could permit high-resolution comparison of outbreak isolates.

**Methods:** We used ONT simplex reads from isolates involved in a recent outbreak of methicillin-resistant *Staphylococcus aureus* (MRSA) in our neonatal unit. The raw sequence data were re-basecalled and adapter-trimmed using Dorado v0.7.0. The simplex reads then underwent HERRO correction. The resulting genome assemblies and phylogenies were compared with previous analyses (using Dorado v0.3.4, no HERRO correction and data generated by Illumina sequencing).

**Results:** Five of nine outbreak isolates were included in the analysis. The remaining four isolates had insufficient read lengths (N50 values <10,000 bp) and did not provide complete chromosome coverage after HERRO correction. The average chromosome sequencing depth for nanopore data was 147× (range: 44–220×) with an average read N50 of 12,215 bp (interquartile range (IQR): 11,439–12,711 bp). The median pairwise SNV distance between outbreak isolates from the original investigation was 51 SNVs (range: 40–68), which decreased to 3 SNVs (range: 1–15) with HERRO correction. Illumina sequencing generated a median SNV distance of 2 (range: 0–13). The resulting standalone ONT HERRO-corrected phylogeny was almost indistinguishable from the standalone Illumina-generated phylogeny.

**Conclusions:** The addition of HERRO correction meant isolates from this MRSA outbreak could be resolved to a level on par with Illumina sequencing. ONT data following HERRO correction represents a viable standalone option for high-resolution genomic analysis of hospital outbreaks, provided sufficient read lengths can be generated.
