## Supplementary Materials, Table S1 for "Resolving a neonatal intensive care unit outbreak of methicillin-resistant *Staphylococcus aureus* to the SNV level using Oxford Nanopore simplex reads and HERRO error correction"

### Sheet: Table S1
Supplementary Table S1. Whole-genome sequences of 13 publicly available Staphylococcus aureus genomes used in this investigation
Genome ID	MLST	spa type	SCCmec	Country	Year	Host	Bio Project ID	BioSample	Illumina SRA
20MR0112	ST97	t359	type IVa(2B)	New Zealand	2020	Human	PRJNA1029301	SAMN38476545	SRR26974566
21MR0039	ST97	t359	type IVa(2B)	New Zealand	2021	Human	PRJNA1029301	SAMN38476547	SRR26974554
21MR0162	ST97	t359	type IVa(2B)	New Zealand	2021	Human	PRJNA1029301	SAMN38476548	SRR26974543
21MR0293	ST97	t224	type_IVa(2B)	New Zealand	2021	Human	PRJNA1029301	SAMN38476549	SRR26974537
21MR0320	ST97	t359	type_IVa(2B)	New Zealand	2021	Human	PRJNA1029301	SAMN38476550	SRR26974536
21MR0545	ST97	t359	type_IVa(2B)	New Zealand	2021	Human	PRJNA1029301	SAMN38476553	SRR26974533
21MR0773	ST97	t359	type_IVa(2B)	New Zealand	2021	Human	PRJNA1029301	SAMN38476554	SRR26974532
21MR1224	ST97	t359	type_IVa(2B)	New Zealand	2021	Human	PRJNA1029301	SAMN38476556	SRR26974563
21MR1241	ST97	t359	type_IVa(2B)	New Zealand	2021	Human	PRJNA1029301	SAMN38476557	SRR26974562
22MR0504	ST97	t359	type_IVa(2B)	New Zealand	2022	Human	PRJNA1029301	SAMN38476567	SRR26974551
22MR0725	ST97	t224	type_IVa(2B)	New Zealand	2022	Human	PRJNA1029301	SAMN38476571	SRR26974547
22MR0979	ST97	t359	type_IVb(2B)	New Zealand	2022	Human	PRJNA1029301	SAMN38476574	SRR26974544
SRR8199312	ST97	Unknown	type_IVa(2B)	United States	2018	Human	PRJNA475751	SAMN10435800	SRR8199312
