## Supplementary Materials, Table S2 for "Resolving a neonatal intensive care unit outbreak of methicillin-resistant *Staphylococcus aureus* to the SNV level using Oxford Nanopore simplex reads and HERRO error correction"

### Sheet: Table S2
Supplementary Table S2. Variants identified from mapping corresponding Illumina reads to each Haplotype-aware ERRor cOrrection assembled genome
Genome ID	Position in respective assemblya	HERRO-corrected assemblyb	Illumina readsb	Changec	Impact	Codon	Gene	Product
23MR1425	2266426	TC	T	R=>stop	HIGH	18		ISSau3 transposase
23MR1429	-	-	-	-	-	-	-	-
23MR1431	2208383	A	G	Syn	LOW	349	sfaA	Staphyloferrin A transporter
23MR1432	1178071	A	G	Syn	LOW	45	rlmN	Ribosomal RNA large subunit methyltransferase N
	2208383	A	G	Syn	LOW	349	sfaA	Staphyloferrin A transporter
	2266527	TC	T	R=>stop	HIGH	18		ISSau3 transposase
23MR1433	2208383	A	G	Syn	LOW	349	sfaA	Staphyloferrin A transporter
a the linear representation of each circular chromosome started at dnaA.
b Emboldened and italicised nucleotides are specific to the HERRO-corrected assemblies or corresponding Illumina sequence data, respectively.
c Consequence of SNV relative to respective assembly.
c Synonymous change (Syn); non-synonymous changes to protein-coding genes are shown by single letter amino acid abbreviation (HERRO assembly sequence on the left, SNV impact on right).
